# Efficient Design of Affilin^®^ Protein Binders for HER3

**DOI:** 10.1101/2025.04.02.646551

**Authors:** Anna M. Diaz-Rovira, Jonathan Lotze, Gregor Hoffmann, Chiara Pallara, Alexis Molina, Ina Coburger, Manja Gloser-Bräunig, Maren Meysing, Madlen Zwarg, Lucía Díaz, Victor Guallar, Eva Bosse-Doenecke, Sergi Roda

## Abstract

Engineered scaffold-based proteins that bind to concrete targets with high affinity offer significant advantages over traditional antibodies in theranostic applications. Their development often relies on display methods, where large libraries of variants are physically contacted with the desired target protein and pools of binding variants can be selected. Herein, we use a combined artificial intelligence/physics-based computational framework and phage display approach to obtain ubiquitin based Affilin^®^ proteins targeting the HER3 extracellular domain, a relevant tumor target. We demonstrate that the developed *in silico* pipeline can generate *de novo* Affilin^®^ proteins with high experimental success rate using a small training set of sequences (<1000 sequences). The classical phage display yielded primary candidates with low nanomolar affinities. These binders could be further optimized by phage display and computational maturation alike. These combined efforts resulted in four HER3 ligands with high affinity, cell binding, and serum stability that have theranostic potential.
