## Supplementary Data for "Efficient Design of Affilin^®^ Protein Binders for HER3"

Affilin ID	Affilin sequence	Average pLDDT	Regions with pLDDT below 50	Average Energy Top50 PyDock poses	Average Energy Top10 PELE poses	Mean Affilin RMSD in MD (Å)
Gen0	MQIFVKTLEEKYIALEVEPSDTIENVKAKIQDKEGIPPDQQKLYWYGKQLEDGRTLSDYNISEWPNLFLRLNLRAA	92,48368421	FALSE	-35,27554	-82,82609	15
Gen1	MQIFVKTLTVWEAQIGKTITLEVEPSDTIENVKAKIQDKEGIPPDQQRLIWAGKQLEDGRTLSDYNINEGAVLALRLYLRAA	88,05621951	FALSE	-28,7049	-	-
Gen2	MQIFVKTLTVLIAQGKTITLEVEPSDTIENVKAKIQDKEGIPPDQQRLIWAGKQLEDGRTLSDYNINNGDILHLVLRLRAA	90,75246914	FALSE	-19,79882	-	-
Gen3	MQIFVKTLTPEWHIIGKTITLEVEPSDTIENVKAKIQDKEGIPPDQQRLIWAGKQLEDGRTLSDYNINEGAMLMLKLHLRAA	89,66304878	FALSE	-28,76246	-60,28826	5
Gen4	MQIFVKTLTPWIAVAGKTITLEVEPSDTIENVKAKIQDKEGIPPDQQRLIWAGKQLEDGRTLSDYNINGGAVLHLVLRLRAA	88,78146341	FALSE	-23,21912	-	-
Gen5	MQIFVKTLTPYSMQIGKTITLEVEPSDTIENVKAKIQDKEGIPPDQQRLIWAGKQLEDGRTLSDYNINNGARLYLMLDLRAA	90,1247561	FALSE	-22,801	-	-
Gen6	MQIFVKTLTPEWHIIGKTITLEVEPSDTIENVKAKIQDKEGIPPDQQNLAWAGKQLEDGRTLSDYNIQGGSMLMLKLHLRAA	89,65780488	FALSE	-27,45042	-	-
Gen7	MQIFVKTLTGKTITLEVEPSDTIENVKAKIQDKEGIPPDQQELYWAGKQLEDGRTLSDYNISEWPNLFLRLRLRAA	94,19026316	FALSE	-32,22738	-61,72959	5
Gen8	MQIFVWTITGKTITLEVEPSDTIENVKAKIQDKEGIPPDQQRLIWAGKQLEDGRTLSDYNIRNPDILHLVLRLRAA	94,74565789	FALSE	-26,44384	-	-
Gen9	MQIFVKTLTVWVAVAGKTITLEVEPSDTIENVKAKIQDKEGIPPDQQRLIWAGKQLEDGRTLSDYNINMGRKLALVLYLRAA	84,71219512	TRUE	-	-	-
Gen10	MQIFVWTRVAKTITLEVEPSDTIENVKAKIQDKEGIPPDQQYLWWAGKQLEDGRTLSDYNISEWPNLFLRLRLRAA	93,01434211	FALSE	-42,72056	-73,63015	7
Gen11	MQIFVKTLTVLIMGKTITLEVEPSDTIENVKAKIQDKEGIPPDQQRLIWAGKQLEDGRTLSDYNIHNFEYLPLVLRLRAA	82,81925	FALSE	-27,85008	-	-
Gen13	MQIFVKTLTVLIMGKTITLEVEPSDTIENVKAKIQDKEGIPPDQQRLIWAGKQLEDGRTLSDYNIHNEDYLYLRLRAA	91,59974359	FALSE	-20,99138	-	-
Gen16	MQIFVWTATGKTITLEVEPSDTIENVKAKIQDKEGIPPDQQTLAWAGKQLEDGRTLSDYNISEWPNLFLRLRAA	93,94418919	FALSE	-41,1953	-73,69233	12
Gen17	MQIFVYTPTGKTITLEVEPSDTIENVKAKIQDKEGIPPDQQRLIWAGKQLEDGRTLSDYNISEWPNLFLRLRLRAA	94,63236842	FALSE	-34,94684	-53,31772	-
Gen18	MQIFVKTLTGKTITLEVEPSDTIENVKAKIQDKEGIPPDQQYLWWAGKQLEDGRTLSDYNIQKESTLTLILIAA	96,89121622	FALSE	-21,40464	-	-
Gen19	MQIFVKTLTVLIMYSGKTITLEVEPSDTIENVKAKIQDKEGIPPDQQRLIWAGKQLEDGRTLSDYNINMGRRLYLMLDLRAA	89,11146341	TRUE	-	-	-
Gen21	MQIFVYTPTGKTITLEVEPSDTIENVKAKIQDKEGIPPDQQRLIWAGKQLEDGRTLSDYNIRNPDILHLVLRLRAA	95,17092105	FALSE	-22,79862	-	-
Gen24	MQIFVYTATAKWITLEVEPSDTIENVKAKIQDKEGIPPDQQHLWWAGKQLEDGRTLSDYNISEWAILFLVLRLRAA	94,74526316	FALSE	-38,70546	-57,95208	-
Gen27	MQIFVKTLTVLVAQIGKTITLEVEPSDTIENVKAKIQDKEGIPPDQQRLIWAGKQLEDGRTLSDYNINGGSMLMLKLHLRAA	89,44817073	FALSE	-20,43072	-	-
Gen29	MQIFVKTLTPWIAHTGKTITLEVEPSDTIENVKAKIQDKEGIPPDQQRLIWAGKQLEDGRTLSDYNINNGARLILVLRLRAA	89,48621951	FALSE	-28,27236	-	-
Gen30	MQIFVKTLTPWHAHTGKTITLEVEPSDTIENVKAKIQDKEGIPPDQQRLIWAGKQLEDGRTLSDYNIPWYPYLHLVLRLRAA	88,1047561	FALSE	-38,87166	-96,05134	-
Gen31	MQIFVKTLTPYSMYIGKTITLEVEPSDTIENVKAKIQDKEGIPPDQQRLIWAGKQLEDGRTLSDYNINNGAMLMLKLHLRAA	89,86634146	FALSE	-26,93582	-	-
Gen33	MQIFVKTLTVKTITLEVEPSDTIENVKAKIQDKEGIPPDQQYLWWAGKQLADGRTLSDYNISEWPNLFLRLNLRAA	92,31526316	FALSE	-31,16248	-51,51821	-
Gen34	MQIFVKTLTQYSMYPGKTITLEVEPSDTIENVKAKIQDKEGIPPDQQRLIWAGKQLEDGRTLSDYNIQNPDILHLVLRLRAA	90,32902439	FALSE	-25,4371	-	-
Gen37	MQIFVKTLTPWTMYSGKTITLEVEPSDTIENVKAKIQDKEGIPPDQQRLIWAGKQLEDGRTLSDYNINNGPKLHLVLRLRAA	83,46219512	FALSE	-27,75972	-	-
Gen39	MQIFVKTLTGRAMSRGKTITLEVEPSDTIENVKAKIQDKEGIPPDQQRLIWAGKQLEDGRTLSDYNIPNRYSLHLVLRLRAA	88,47109756	FALSE	-18,17454	-	-
Gen41	MQIFVWTRRNKQITLEVEPSDTIENVKAKIQDKEGIPPDQQTLAWKGKQLEDGRTLSDYNIQKESTLTLYVTAA	95,63	FALSE	-22,15596	-	-
Gen42	MQIFVKTLTPYIMYAGKTITLEVEPSDTIENVKAKIQDKEGIPPDQQRLIWAGKQLEDGRTLSDYNINNGARLHLVLRLRAA	89,82609756	FALSE	-23,58592	-	-
Gen43	MQIFVKTLTQQTMYSGKTITLEVEPSDTIENVKAKIQDKEGIPPDQQRLIWAGKQLEDGRTLSDYNINWGARLHLVLRLRAA	88,16256098	FALSE	-28,77818	-	-
Gen45	MQIFVKTLTVLIMYSGKTITLEVEPSDTIENVKAKIQDKEGIPPDQQRLIWAGKQLEDGRTLSDYNINNGELLYLVLYLRAA	89,71646341	TRUE	-	-	-
Gen47	MQIFVYTATAKWIILEVEPSDTIENVKAKIQDKEGIPPDQQELLWYGKQLEDGRTLSDYNISEWPNLFLRLNLRAA	94,18921053	FALSE	-41,06376	-80,10149	7
Gen49	MQIFVKTLTPWWIIIGKTITLEVEPSDTIENVKAKIQDKEGIPPDQQRLIWAGKQLEDGRTLSDYNINNGARLHLVLRLRAA	86,23756098	FALSE	-33,77786	-64,94621	7
Gen54	MQIFVYTATPWGAQIGKTITLEVEPSDTIENVKAKIQDKEGIPPDQQRLIWAGKQLEDGRTLSDYNINGGAMLMLKLHLRAA	89,22195122	FALSE	-27,22896	-	-
Gen57	MQIFVWTRTGKTITLEVEPSDTIENVKAKIQDKEGIPPDQQRLIWAGKQLEDGRTLSDYNIRNPDILHLVLRLRAA	94,51565789	FALSE	-25,94554	-	-
Gen61	MQIFVKTLTYDIPAHTHGKTITLEVEPSDTIENVKAKIQDKEGIPPDQQRLIWAGKQLEDGRTLSDYNIGSDAKLWLLLRLRAA	88,9022619	FALSE	-25,20812	-	-
Gen63	MQIFVKTLEEKYIALEVEPSDTIENVKAKIQDKEGIPPDQQELLWYGEQLEDGRTLSDYNISEGPNLFLRLRLRAA	91,28815789	FALSE	-29,3476	-53,49813	-
Gen64	MQIFVKTLTVEWHIIGKTITLEVEPSDTIENVKAKIQDKEGIPPDQQRLIWAGKQLEDGRTLSDYNINGGAVLALRAALRAA	87,57012195	FALSE	-28,16298	-	-
Gen72	MQIFVYTRVAKFITLEVEPSDTIENVKAKIQDKEGIPPDQQKLYWAGKQLEDGRTLSDYNISEWPNLFLRLNLRAA	90,12026316	FALSE	-40,72276	-83,07671	11
Gen73	MQIFVWTRRNKRITLEVEPSDTIENVKAKIQDKEGIPPDQQYLWWAGKQLADGRTLSDYNIQKHPTLTLRLRAA	93,72972973	FALSE	-21,53934	-	-
Gen75	MQIFVKTLTPWIAHTGKTITLEVEPSDTIENVKAKIQDKEGIPPDQQRLIWAGKQLEDGRTLSDYNINNGSMLMLKLHLRAA	88,93841463	FALSE	-28,95226	-99,4412	10
Gen77	MQIFVKTLTVLIAQAGKTITLEVEPSDTIENVKAKIQDKEGIPPDQQRLIWAGKQLEDGRTLSDYNINNGAKLYLILYLRAA	89,53085366	FALSE	-20,16226	-	-
Gen78	MQIFVKTLTVWVAQIGKTITLEVEPSDTIENVKAKIQDKEGIPPDQQRLIWAGKQLEDGRTLSDYNINGGAMLMLKLHLRAA	87,55207317	FALSE	-27,63022	-	-
Gen80	MQIFVKTLTGKTITLEVEPSDTIENVKAKIQDKEGIPPDQQTLAFAGKQLEDGRTLSDYNISEWANLHLVLRLRAA	94,81315789	FALSE	-25,52668	-	-
Gen81	MQIFVKTLTVFVLIKTITLEVEPSDTIENVKAKIQDKEGIPPDQQRLIWAGKQLEDGRTLSDYNIQNEDQLGLRLRAA	90,17871795	FALSE	-25,57236	-	-
Gen82	MQIFVWTRVAKGITLEVEPSDTIENVKAKIQDKEGIPPDQQYLWWAGKQLADGRTLSDYNILAHPHLFLRLRLRAA	91,29855263	FALSE	-36,7845	-73,24084	4
Gen83	MQIFVKTLTVKTITLEVEPSDTIENVKAKIQDKEGIPPDQQKLYWAGKQLEDGRTLSDYNIPFFPHLILRLRAA	88,20810811	FALSE	-31,3689	-81,0324	5
Gen86	MQIFVKTLTYDIPQLHRGKTITLEVEPSDTIENVKAKIQDKEGIPPDQQRLIWAGKQLEDGRTLSDYNIGSSAKLTLFLWLRAA	88,79369048	FALSE	-28,5162	-	-
Gen89	MQIFVKTLTPEWHIWGKTITLEVEPSDTIENVKAKIQDKEGIPPDQQRLIWAGKQLEDGRTLSDYNINNGPKLHLVLRLRAA	85,10012195	FALSE	-29,98212	-63,18781	9
Gen92	MQIFVKTLTVEVAIIGKTITLEVEPSDTIENVKAKIQDKEGIPPDQQRLIWAGKQLEDGRTLSDYNINMGPKLHLVLRLRAA	85,92146341	TRUE	-	-	-
Gen94	MQIFVKTLTPWTMYSGKTITLEVEPSDTIENVKAKIQDKEGIPPDQQRLIWAGKQLEDGRTLSDYNIPWILVLRLRAA	78,0325641	FALSE	-36,09688	-66,08378	-
Gen104	MQIFVKTLTVKIIALEVEPSDTIENVKAKIQDKEGIPPDQQRLIWAGKQLEDGRTLSDYNISEWPNLFLRLNLRAA	89,69486842	FALSE	-32,18252	-80,84931	7
Gen105	MQIFVWTRVAKTITLEVEPSDTIENVKAKIQDKEGIPPDQQRLIWAGKQLEDGRTLSDYNIQKESTLTLILTAA	95,05864865	FALSE	-23,07226	-	-
Gen106	MQIFVKTLTVLIAVGVAGKTITLEVEPSDTIENVKAKIQDKEGIPPDQQRLLWAGKQLEDGRTLSDYNIGSDAKLTLFLRLRAA	86,72952381	FALSE	-21,1577	-	-
Gen112	MQIFVKTLTYNPMRYGKTITLEVEPSDTIENVKAKIQDKEGIPPDQQRLIWAGKQLEDGRTLSDYNINNGDILHLVLRLRAA	91,93219512	FALSE	-24,82826	-	-
Gen117	MQIFVKTLTPYIMYNGKTITLEVEPSDTIENVKAKIQDKEGIPPDQQRLIWAGKQLEDGRTLSDYNINGGAMLMLKLHLRAA	89,84890244	FALSE	-27,90844	-	-
Gen119	MQIFVKTLTEYEPEWGKTITLEVEPSDTIENVKAKIQDKEGIPPDQQRLIWAGKQLEDGRTLSDYNIQNPDILHLVLRLRAA	89,75634146	FALSE	-31,1779	-84,46321	9
Gen121	MQIFVKTLTVLVLGKTITLEVEPSDTIENVKAKIQDKEGIPPDQQRLIWAGKQLEDGRTLSDYNIHMEEQLYLRLRAA	90,24153846	FALSE	-20,55988	-	-
Gen122	MQIFVKTLTVWIAVAGKTITLEVEPSDTIENVKAKIQDKEGIPPDQQRLIWAGKQLEDGRTLSDYNINNGAMLYLRLDLRAA	88,75207317	TRUE	-	-	-
Gen123	MQIFVYTRTATGKTITLEVEPSDTIENVKAKIQDKEGIPPDQQRLIWAGKQLEDGRTLSDYNIGPADILHLVLRLRAA	93,60679487	FALSE	-25,21702	-	-
Gen126	MQIFVKTLEEKYIALEVEPSDTIENVKAKVQDKEGIPPDQQKLYWYGKQLEDGRTLSDYNISGGAVLKLQLRLRAA	95,16552632	FALSE	-25,18796	-	-
Gen131	MQIFVWTRVAKFITLEVEPSDTIENVKAKIQDKEGIPPDQQHLWWAGKQLEDGRTLSDYNIQKESTLTLYLTLRAA	93,70421053	FALSE	-30,7221	-52,78162	-
Gen139	MQIFVKTLTVFVAQIGKTITLEVEPSDTIENVKAKIQDKEGIPPDQQRLIWAGKQLEDGRTLSDYNINGGAVLHLVLRLRAA	88,2354878	FALSE	-27,64044	-	-
Gen143	MQIFVKTLTVFVLVKTITLEVEPSDTIENVKAKIQDKEGIPPDQQRLIWAGKQLEDGRTLSDYNIHNYEYLFLRLRAA	92,06128205	FALSE	-31,32184	-56,29415	-
Gen147	MQIFVKTLTVLIAVGGKTITLEVEPSDTIENVKAKIQDKEGIPPDQQRLIWAGKQLEDGRTLSDYNINEGAMLMLKLHLRAA	88,31231707	TRUE	-	-	-
Gen149	MQIFVKTLTVFVLVKGKTITLEVEPSDTIENVKAKIQDKEGIPPDQQRLIWAGKQLEDGRTLSDYNIQGGSMLMLKLHLRAA	92,49292683	TRUE	-	-	-
Gen152	MQIFVKTLTPYGMQIFVGKTITLEVEPSDTIENVKAKIQDKEGIPPDQQRLLWAGKQLEDGRTLSDYNIGSDAKLHLVLRLRAA	91,2052381	FALSE	-25,3616	-	-
Gen153	MQIFVKTLTVEWHIIGKTITLEVEPSDTIENVKAKIQDKEGIPPDQQRLIWAGKQLEDGRTLSDYNINNGPMLYLRLALRAA	85,85512195	FALSE	-27,14276	-	-
Gen158	MQIFVWTRVEKEITLEVEPSDTIENVKAKIQDKEGIPPDQQKLYWYGKQLEDGRTLSDYNISEWPNLFLRLRLRAA	92,62157895	FALSE	-43,62962	-68,27942	-
Gen159	MQIFVKTLTVFVAQIGKTITLEVEPSDTIENVKAKIQDKEGIPPDQQRLIWAGKQLEDGRTLSDYNINNGRMLYLKLYLRAA	87,355	TRUE	-	-	-
Gen161	MQIFVKTLTVKTITLEVEPSDTIENVKAKIQDKEGIPPDQQRLIWAGKQLEDGRTLSDYNIPWFPHLILRLRLRAA	88,05710526	FALSE	-30,13338	-66,84518	7
Gen164	MQIFVKTLTPYIAQAGKTITLEVEPSDTIENVKAKIQDKEGIPPDQQRLIWAGKQLEDGRTLSDYNINGGAMLMLKLHLRAA	90,89878049	FALSE	-24,39052	-	-
Gen166	MQIFVKTLTGKTITLEVEPSDTIENVKAKIQDKEGIPPDQQRLIWAGKQLEDGRTLSDYNIRFESTLTLYLTLRAA	94,90736842	FALSE	-22,97128	-	-
Gen167	MQIFVKTLTVKIIYLEVEPSDTIENVKAKIQDKEGIPPDQQRLIWAGKQLEDGRTLSDYNISAYPILHLVLRLRAA	93,06526316	FALSE	-24,09198	-	-
Gen175	MQIFVYTRTGKTITLEVEPSDTIENVKAKIQDKEGIPPDQQRLIWAGKQLEDGRTLSDYNISEWPNLFLRLNLRAA	93,30026316	FALSE	-35,7442	-74,93547	6
Gen176	MQIFVKTLTPYSMYPGKTITLEVEPSDTIENVKAKIQDKEGIPPDQQRLIWAGKQLEDGRTLSDYNINNGPSLYLILYLRAA	87,27341463	FALSE	-27,68698		-
Gen180	MQIFVKTLTEAMYHYGKTITLEVEPSDTIENVKAKIQDKEGIPPDQQRLIWAGKQLEDGRTLSDYNINNPDILHLVLRLRAA	89,67780488	FALSE	-29,56766	-74,87905	8
Gen186	MQIFVKTLTVKYITLEVEPSDTIENVKAKVQDKEGIPPDQQKLLWYGEQLEDGRTLSDYNISEWAILFLQLRLRAA	94,55881579	FALSE	-30,96272	-78,633	5
Gen189	MQIFVWTRTWITLEVEPSDTIENVKAKIQDKEGIPPDQQRLIWAGKQLEDGRTLSDYNISAEDFLHLVLRLRAA	95,21891892	FALSE	-33,66834	-59,27084	-
Gen191	MQIFVKTLTVFIMYAGKTITLEVEPSDTIENVKAKIQDKEGIPPDQQRLIWAGKQLEDGRTLSDYNINMGRRLWLRLKLRAA	88,34280488	TRUE	-	-	-
Gen194	MQIFVWTATGKTITLEVEPSDTIENVKAKIQDKEGIPPDQQRLIWAGKQLEDGRTLSDYNIQKESTLFLRLRAA	96,04175676	FALSE	-27,29442	-	-
Gen199	MQIFVWTAKQKRITLEVEPSDTIENVKAKIQDKEGIPPDQQHLWWAGKQLEDGRTLSDYNISAYPILFLRLNLRAA	92,68973684	FALSE	-28,84138	-	-
Gen202	MQIFVKTLTVLIPIAMRGKTITLEVEPSDTIENVKAKIQDKEGIPPDQQRLIWAGKQLEDGRTLSDYNIGSDAKLTLFLDLRAA	84,45690476	FALSE	-21,33636	-	-
Gen206	MQIFVKTLTGKTITLEVEPSDTIENVKAKIQDKEGIPPDQQHLWWAGKQLEDGRTLSDYNIPWYPNLTLRLRLRAA	89,64078947	FALSE	-26,4957	-	-
Gen208	MQIFVKTLTVFVMIIGKTITLEVEPSDTIENVKAKIQDKEGIPPDQQRLIWAGKQLEDGRTLSDYNINNGELLYLVLRLRAA	92,84463415	TRUE	-	-	-
Gen214	MQIFVKTLTYDPMRYGKTITLEVEPSDTIENVKAKIQDKEGIPPDQQRLIWAGKQLEDGRTLSDYNINNGAMLMLKLHLRAA	92,1304878	FALSE	-27,08038	-	-
Gen216	MQIFVKTLTGKTITLEVEPSDTIENVKAKIQDKEGIPPDQQELYWAGKQLEDGRTLSDYNIQKESTLTLYVTAA	96,58148649	FALSE	-19,97828	-	-
Gen222	MQIFVKTLTLIPPILLAGKTITLEVEPSDTIENVKAKIQDKEGIPPDQQRLIWAGKQLEDGRTLSDYNIGSDAKLHLVLRLRAA	87,43083333	FALSE	-21,38988	-	-
Gen223	MQIFVKTLTLDPPTLHRGKTITLEVEPSDTIENVKAKIQDKEGIPPDQQRLLWAGKQLEDGRTLSDYNIGSDAKLTLFLDLRAA	88,77238095	FALSE	-21,61268	-	-
Gen229	MQIFVKTLTYDYITLEVEPSDTIENVKAKIQDKEGIPPDQQKLYWAGKQLEDGRTLSDYNISEWANLHLVLRLRAA	94,41657895	FALSE	-30,65476	-110,61831	5
Gen230	MQIFVKTLTVFVAVAGKTITLEVEPSDTIENVKAKIQDKEGIPPDQQRLIWAGKQLEDGRTLSDYNINEGARLWLRLYLRAA	88,63280488	TRUE	-	-	-
Gen241	MQIFVKTLTLLVPIITHGKTITLEVEPSDTIENVKAKIQDKEGIPPDQQRLIWAGKQLEDGRTLSDYNIMPSAYLTLFLDLRAA	85,6252381	FALSE	-24,5939	-	-
Gen242	MQIFVKTLTQQEKYAGKTITLEVEPSDTIENVKAKIQDKEGIPPDQQRLIWAGKQLEDGRTLSDYNINNPPSLHLVLRLRAA	91,27341463	FALSE	-19,30378	-	-
Gen244	MQIFVKTLTEDYITLEVEPSDTIENVKAKIQDKEGIPPDQQKLLWYGEQLEDGRTLSDYNISEWAILHLVLRLRAA	94,89407895	FALSE	-31,7015	-82,54958	9
Gen248	MQIFVWTRVAKTITLEVEPSDTIENVKAKIQDKEGIPPDQQKLYWAGKQLEDGRTLSDYNISAWPNLHLVLRLRAA	92,35355263	FALSE	-40,42004	-44,4945	-
Gen250	MQIFVKTLTVKLIILGKTITLEVEPSDTIENVKAKIQDKEGIPPDQQRLIWAGKQLEDGRTLSDYNINGGAMLMLKLHLRAA	86,94195122	FALSE	-21,72766	-	-
Gen251	MQIFVKTLTVKTITLEVEPSDTIENVKAKIQDKEGIPPDQQELYWAGKQLEDGRTLSDYNISFGPNLWLRLRAA	91,03662162	FALSE	-31,30138	-76,47294	14
Gen252	MQIFVYTATAKTITLEVEPSDTIENVKAKIQDKEGIPPDQQKLYWAGKQLEDGRTLSDYNISAYPILFLRLNLRAA	93,29881579	FALSE	-29,95784	-58,2186	-
Gen258	MQIFVKTLTYDPPQLKKITLEVEPSDTIENVKAKIQDKEGIPPDQQRLIWAGKQLEDGRTLSDYNIVNPDILHLVLRLRAA	92,05222222	FALSE	-21,50144	-	-
Gen259	MQIFVWTRVQKQITLEVEPSDTIENVKAKIQDKEGIPPDQQRLIWAGKQLEDGRTLSDYNIQKFSTLWLYLTAA	95,36851351	FALSE	-30,36964	-67,72691	13
Gen262	MQIFVKTLTVFVMGKTITLEVEPSDTIENVKAKIQDKEGIPPDQQRLIWAGKQLEDGRTLSDYNIGMEDQLPLRLRLRAA	83,161375	FALSE	-24,94984	-	-
Gen263	MQIFVKTLTVFVLVKTITLEVEPSDTIENVKAKIQDKEGIPPDQQRLIWAGKQLEDGRTLSDYNIQNEDQLHLVLRLRAA	91,2435	FALSE	-28,94138	-53,78896	-
Gen270	MQIFVKTLTGKTITLEVEPSDTIENVKAKIQDKEGIPPDQQRLIWAGKQLEDGRTLSDYNISGEAVLKLQLRLRAA	94,69907895	FALSE	-17,19102	-	-
Gen272	MQIFVKTLTPWIAHTGKTITLEVEPSDTIENVKAKIQDKEGIPPDQQRLIWAGKQLEDGRTLSDYNIGWSAELHLVLRLRAA	87,96926829	FALSE	-30,3035	-63,85751	6
Gen278	MQIFVYTRVAKFITLEVEPSDTIENVKAKIQDKEGIPPDQQHLWWAGKQLEDGRTLSDYNIRNWPILHLVLRLRAA	91,38986842	FALSE	-32,61636	-72,24752	9
Gen282	MQIFVWTAVAKFITLEVEPSDTIENVKAKIQDKEGIPPDQQKLYWYGKQLEDGRTLSDYNISEWAILFLRLRLRAA	94,60921053	FALSE	-39,99632	-78,18421	5
Gen288	MQIFVKTLTLIPMGKTITLEVEPSDTIENVKAKIQDKEGIPPDQQRLIWAGKQLEDGRTLSDYNIGNEDTLYLRLRAA	93,05525641	FALSE	-20,07942	-	-
Gen289	MQIFVKTLTVLPMRKGKTITLEVEPSDTIENVKAKIQDKEGIPPDQQRLIWAGKQLEDGRTLSDYNINNGAKLHLVLRLRAA	90,57219512	FALSE	-18,08648	-	-
Gen304	MQIFVKTLTPQIPIAPAGKTITLEVEPSDTIENVKAKIQDKEGIPPDQQRLIWAGKQLEDGRTLSDYNIGSDAKLWLRLRLRAA	87,94547619	FALSE	-19,3236	-	-
Gen305	MQIFVWTRDYKTITLEVEPSDTIENVKAKIQDKEGIPPDQQRLIWAGKQLEDGRTLSDYNIPWFPNLRLRAA	88,02333333	FALSE	-37,61866	-111,52858	8
Gen306	MQIFVKTLTLIPPILMHGKTITLEVEPSDTIENVKAKIQDKEGIPPDQQRLIWAGKQLEDGRTLSDYNIGSDAKLTLFLWLRAA	88,37166667	FALSE	-26,60942	-	-
Gen312	MQIFVWTRVAKTITLEVEPSDTIENVKAKIQDKEGIPPDQQRLIWAGKQLEDGRTLSDYNISFEPTLTLRLRAA	92,18391892	FALSE	-28,2848	-	-
